# Single-cell RNA-seq analysis of human iPSC-derived motor neurons resolves early and predictive ALS signatures

**DOI:** 10.1101/2020.04.27.064584

**Authors:** Ritchie Ho, Michael J. Workman, Pranav Mathkar, Kathryn Wu, Kevin J. Kim, Jacqueline G. O’Rourke, Mariko Kellogg, Valerie Montel, Maria G. Banuelos, Olubankole Aladesuyi, Sandra Diaz Garcia, Daniel Oheb, Steven Huang, Irena Khrebtukova, Lisa Watson, John Ravits, Kevin Taylor, Robert H. Baloh, Clive N. Svendsen

## Abstract

Induced pluripotent stem cell (iPSC) derived neural cultures from amyotrophic lateral sclerosis (ALS) patients can reflect disease phenotypes targetable by treatments. However, widely used differentiation protocols produce mixtures of progenitors, neurons, glia, and other cells at various developmental stages and rostrocaudal neural tube segments. Here we present a methodology using single-cell RNA sequencing analysis to distinguish cell type expression in C9orf72 ALS, sporadic ALS, control, and genome-edited cultures across multiple subjects, experiments, and commercial platforms. Combinations of HOX and developmental gene expression with global clustering classified rostrocaudal, progenitor, and mantle zone fates. This demonstrated that iPSC-differentiated cells recapitulate fetal hindbrain and spinal cord development and resolved early, reproducible, and motor neuron-specific signatures of familial and sporadic ALS. This includes downregulated ELAVL3 expression, which persists into disease endstages. Single-cell analysis thus yielded predictive ALS markers in other human and mouse models which were otherwise undiscovered through bulk omics assays.
