## Supplemental Table 1 for "Single-cell RNA-seq analysis of human iPSC-derived motor neurons resolves early and predictive ALS signatures"

### Sheet: Table_S1
Supplementary Table 1. Subject cell line data, Related to Figure 1
Subject clinical and experimental attributes
Subject iPSC label	Condition	Subject iPSC line	Race	Sex	Site(s) of ALS onset	Age at ALS onset	Age at tissue collection	Tissue source for iPSC	Number of scRs experiments day 18
0083	CTR	CS83iCTR-33nxx	Caucasian	Female	NA	NA	21	fibroblast	2
0179	CTR	CS0179iCTR-nxx	Unknown	Male	NA	NA	57	PBMC	3
0025	CTR	CS25iCTR-18nxx	Caucasian	Male	NA	NA	76	fibroblast	2
0465	CTR	EDi034-A	Caucasian	Female	NA	NA	78.68	PBMC	1
0028	C9orf72 ALS	CS28iALS-C9nxx	Caucasian	Male	Upper left extremity	46	47	fibroblast	1
0029	C9orf72 ALS	CS29iALS-C9nxx	Caucasian	Male	Lower left extremity	46	47	fibroblast	ALS:3, ISO:2
0052	C9orf72 ALS	CS52iALS-C9nxx	Caucasian	Male	Upper left extremity	45	49	fibroblast	ALS:2, ISO:1
6ZLD	C9orf72 ALS	CS6ZLDiALS-nxx	Caucasian	Female	Upper left and lower right limb	62.26	64	fibroblast	1
2XWC	sporadic ALS	CS2XWCiALS-nxx	Caucasian	Male	Upper left limb	34.04	37	PBMC	3
8BRM	sporadic ALS	CS8BRMiALS-nxx	Caucasian	Male	Upper left hand	42	51	PBMC	1
